# High titer methyl ketone production with tailored *Pseudomonas taiwanensis* VLB120

**DOI:** 10.1101/2020.06.02.125906

**Authors:** Salome C. Nies, Tobias B. Alter, Sophia Nölting, Susanne Thiery, An N. T. Phan, Noud Drummen, Jay D. Keasling, Lars M. Blank, Birgitta E. Ebert

## Abstract

Methyl ketones present a group of highly reduced platform chemicals industrially produced from petroleum-derived hydrocarbons. They find applications in the fragrance, flavor, pharmacological, and agrochemical industries, and are further discussed as biodiesel blends. In recent years, intense research has been carried out to achieve sustainable production of these molecules by re-arranging the fatty acid metabolism of various microbes. One challenge in the development of a highly productive microbe is the high demand for reducing power. Here, we engineered *Pseudomonas taiwanensis* VLB120 for methyl ketone production as this microbe has been shown to sustain exceptionally high NAD(P)H regeneration rates. The implementation of published strategies resulted in 2.1 g L_aq_^-1^ methyl ketones in fed-batch fermentation. We further increased the production by eliminating competing reactions suggested by metabolic analyses. These efforts resulted in the production of 9.8 g L_aq_^-1^ methyl ketones (corresponding to 69.3 g L_org_^-1^ in the *in situ* extraction phase) at 53 % of the maximum theoretical yield. This represents a 4-fold improvement in product titer compared to the initial production strain and the highest titer of recombinantly produced methyl ketones reported to date. Accordingly, this study underlines the high potential of *P. taiwanensis* VLB120 to produce methyl ketones and emphasizes model-driven metabolic engineering to rationalize and accelerate strain optimization efforts.
