## Supplementary File S1 for "High titer methyl ketone production with tailored *Pseudomonas taiwanensis* VLB120"

### Sheet: Info
Genetic differences between Pseudomonas taiwanensis VLB 120 and Pseudomonas putida KT2440
Manually curated using the KEGG database (https://www.genome.jp/kegg/) as of July 2017

### Sheet: Differences
NA: not available
	Pathway	Reaction	KT2440	VLB120	Info
	Carbon metabolism	Oxaloacetate - Phosphoenolpyruvate	NA	PVLB_24300 (4.1.1.49)	Relates to PP_0253
	Biosyntesis of amino acids	Shikimate - Chorismate	PP_1770 (2.5.1.19)	NA
		O-succinylhomoserine - Homocysteine	PP_0659 (metB) (2.5.1.48) and PP_4348 (4.4.1.8)	NA
		2,3,4,5-Tetrahydrodipicolinate - meso-2,6-Diaminopimelate	PP_3786 (aspC) (2.6.1.83)	NA
	Degradation of aromatic compounds	2-Hydroxymuconate - 4-Hydroxy-2-oxopentanoate	NA	PVLB_26057 (mhpD) (4.2.1.80)
		Acetaldehyde - AcetylCoA	NA	PVLB_26062 (1.2.1.10)	relates to pWW0_093
		trans-2,3-Dihydroxy-cinnamate - Fumarate	NA	PVLB_26047 (1.13.11.16) and PVLB_26052 (3.7.1.14)
		2,3-Dihydroxyphenylpropanoate - Succinate	NA	PVLB_26047 (1.13.11.16) and PVLB_26052 (3.7.1.14)
		4-Chlorophenoxyacetate - 4-Chlorocatechol	NA	PVLB_26087 (1.14.13.20)
		2,4-Dichlorophenoxyacetate - 3,5-Dichlorocatechol	NA	PVLB_26087 (1.14.13.20)
		5-Carboxymethyl-hydroxymuconate - 2-Hydroxyhepta-2,4-dienediate	NA	PVLB_18445 (5.3.3.10)
	Glycolysis/Gluconeogenenis	Oxaloacetate - Phosphoenolpyruvate	NA	4.1.1.49
		Acetaldehyde - Ethanol	1.1.2.8	NA	Does contain 1.1.1.1 for this reaction
	Citrate Cycle (TCA cycle)	Oxaloacetate - Phosphoenolpyruvate	NA	4.1.1.49	Relates to PP_0253
	Pentose phosphate pathway	D-Gluconate - 2-Dehydro-D-gluconate	1.1.99.3	NA	Does contain 1.1.1.215 for this reaction
		2-Dehydro-D-gluconate - 2-Dehydro-D-gluconate-6P	2.7.1.13	NA
		2-Dehydro-D-gluconate-6P - D-gluconate-6P	1.1.1.43	NA	Does contain 2.7.1.12 for direct reaction D-gluconate - D-gluconate-6P.
		D-Xylulose-5P - D-Glyceraldehyde-3P	NA	4.1.2.9
	Pentose and glucoronate interconventions	D-Altronate - 2-Dehydro-3deoxy-D-gluconate	4.2.1.7	NA
	Fructose and mannose metabolism	GDP-D-mannose - GDP-4-oxo-6-deoxy-D-mannose	4.2.1.47	NA
		L-Fuculose-1P - Glycerone-P	4.1.2.17	NA
		L-Fuconate - 2-Dehyrdo-3-deoxy-L-fuconate	4.2.1.68	NA
	Amino sugar and nucleotide sugar metabolism	ManNAc - Neu5Ac	NA	2.5.1.56
		UDP-GlcNAc - UDP-GalNAc	NA	5.1.3.7
		UDP-GlcNAc - UDP-4-keto-6-deoxy-AltNAc	NA	4.2.1.115
		UDP-GalNAc - OUDP-GalNAcA	NA	1.1.1.-
		GDP-Man - GDP-4-keto-D-Rha	4.2.1.47	NA
		Glc-1P - CDP-Glc	NA	2.7.7.33
		GDP-Glc - CDP-4-keto-6-deoxy-D-Glc	NA	4.2.1.45
	Pyruvate metabolism	Phosphoenol-pyruvate - Oxaloacetate	NA	4.1.1.49
		Acetyl-CoA -Acetaldehyde	NA	1.1.2.10	relates to pWW0_093
	Propanoate metabolism	Methylglyoxal - Hydroxy-acetone	YqhD	NA
		Acryloyl-CoA - Propanoyl-CoA	NA	1.3.1.-	Does contain 1.3.8.7
	Butanoate metabolism	Fumarate - Maleate	5.2.1.1	NA
		4-Amino-butanoate - Succinate semialdehyde	2.6.1.96	NA	Does contain 2.6.1.19 for this reaction
		Butanal - Butanoyl CoA	NA	1.2.1.10	relates to pWW0_093
		2-Hydroxy-glutaryl-CoA - 2-Hydroxyglutarate	NA	2.8.3.12
	C5-Branched dibasic acid metabolism	Pyruvate - Parapyruvate	4.1.3.17	NA
	Methane metabolism	Trimethylamine - Trimethylamine-N-oxide	NA	11413148
	Nitrogen metabolism	Cyanate - Carbamate	NA	4.2.1.104
		Nitrile - Ammonia	3.5.5.1	NA
	Sulfur metabolism	Thiosulfate - Sulfate	Sox	NA
		SoxYZ-S-S-SO3 - Sulfate	SoxY	NA
	Alanine, aspartate and glutamate metabolism	Succinate semialdehyde - 4-Aminobutonoate (GABA)	2.6.1.96	NA	Does contain 2.6.1.19 for this reaction
		L-Glutamate - L-Glutamine	NA	3.5.1.2	Does contain 3.5.1.38 for this reaction
	Glycine, serine and threonine metabolism	Choline - Betaine aldehyde	1.14.15.7	NA	Does contain 1.1.99.1 for this reaction
		L-Aspartate 4-semialdehyde - L-2,4-Diamino-butanoate	DoeD	NA
		L-Ectoine - N-α-Acetyl-L-2,4-diaminobutyrate	3.5.4.44	NA
		N-α-Acetyl-L-2,4-diaminobutyrate - L-2,4-Diamino-butanooate	3.5.1.125	NA
	Cysteine and methionine metabolims	L-Cysteine - Thiocysteine	4.4.1.8	NA	Does contain 4.4.1.1 for this reaction
		L-Cysteine - Pyruvate	4.4.1.8	NA	Does contain 4.4.1.1 for this reaction
		O-Succinyl-L-homoserine - 2-Oxobutanoate	2.5.1.48	NA
		O-Succinyl-L-homoserine - L-Cystathionine	2.5.1.48	NA
		O-Succinyl-L-homoserine - L-Homocysteine	2.5.1.48	NA	Does contain 2.5.1.- for this reaction
		O-Acetyl-L-homoserine - L-Homocysteine	2.5.1.48 and 2.5.1.49	NA
		O-Acetyl-L-homoserine - L-Cystathionine	2.5.1.48	NA
		L-Cystathionine - L-Homocysteine	4.4.1.8	NA
	Lysine biosynthesis	L-2,3,4,5-Tetrahydro-dipicolinate - LL-2,6-Diaminopimelate	2.6.1.83	NA
	Lysine degradation	4-Trimethyl-ammoniobutanoate - Carnitine	NA	1.14.11.1
	Arginine biosynthesis	Glutamine - NH3	NA	3.5.1.2	Does contain 3.5.1.38 for this reaction
	Arginine and proline metabolism	y-Glutamyl-y-amino-butyraldehyde - y-Glutamyl0y-amino-butyrate	PuuC	NA
		2-Oxoarginine - 4-Guanidino-butanal	4.1.1.75	NA
	Histidine metabolsim	Histamine - L-Histidine	4.1.1.22	NA
	Tyrosine metabolism	5,6-Dihydroxy-indole - Indole-5,6-quinone	NA	1.14.18.1
		Tyrosine - L-DOPA	NA	1.14.18.1
		Tyrosine - Dopaquinone	NA	1.14.18.1
		L-DOPA - Dopaquinone	NA	1.14.18.1
		Tyrosine - Tyramine	4.1.1.28	NA
		5-Carboxymethyl-hydroxymuconate - 5-Carboxy-2-oxohept-3-enedioate	NA	5.3.3.10
		3-Fumaryl-pyruvate - Pyruvate	3.7.1.20	NA
	Phenylalanine metabolism	Hippurate - Benzoate	NA	3.5.1.32
		Phenylalanine - Phenyl-ethylamine	4.1.1.28	NA
		trans-2,3-Dihydroxy-cinnamate - 2-Hydroxy-6-oxonona-trienedioate	NA	1.13.11.16
		2,3-Dihydroxy-phenylpropanoate - 2-Hydroxy-6-oxonona-2,4-diene-1,9-dioate	NA	1.13.11.16
		2-Hydroxy-6-oxonona-trienedioate - Fumarate	NA	3.7.1.14
		2-Hydroxy-6-oxonona-2,4-diene-1,9-dionate	NA	3.7.1.14
		cis-2-Hydroxypenta-2,4-dienoate - 4-Hydroxy-2-oxopentanoate	NA	4.2.1.80
		Feruloyl-CoA - 4-Hydroxy-3-methoxyphenyl-beta-hydroxypropionl-CoA	4.2.1.101	NA
		4-Hydroxy-3-methoxyphenyl-beta-hydroxypropionyl-CoA - Vanillin	4.1.2.41	NA
	Tryptophan metabolism	5-Hydroxy-kynurenine	4.1.1.28	NA
		5-Hydroxy-L-tryptophan	4.1.1.28	NA
		Tryptophan - Tryptamine	4.1.1.28	NA
		Indole-3-acetonitrile	3.5.5.1	NA
	Phenylalanine, tyrosine and tryptophan biosynthesis	3-Dehydro-shikimate - Protcatechuate	NA	4.2.1.118	Relates to PP_2554
		Shikimate-3-phospate - 5-O-(1-Carboxycinyl)-3-phosphoshikimate	2.5.1.19	NA
		Prephenate - 4-Hydroxy-phenylpyruvate	1.3.1.12	NA
	Phosphate and phosphinate metabolism	(2-Amino-1-hydroxyethyl)-phosphonate - Glycine	NA	1.13.11.78
	Selenocompound metabolism	Selenocysteine - Seleno-cystathionine	CGS	NA
		Seleno-cystationine - Seleno-homocysteine	CBL	NA
	Cyanoamino acid metabolism	α-Amino-propiononitrile - Alanine	3.5.5.1	NA
		γ-Amino-γ-cyanobutanoate - Glutamate	3.5.5.1	NA
	D-Glutamine and D-glutamate metabolism	L-Glutamine - L-Glutamate	NA	3.5.1.2	Does contain 3.5.1.38 for this reaction
		D-Glutamine - D-Glutamate	NA	3.5.1.2	Does contain 3.5.1.38 for this reaction
	Glutathione metabolism	NADP+ - NADPH	1.1.1.43	NA	Does contain 1.1.1.42, 1.1.1.44 and 1.1.1.49 for this reaction
	Nicotinate and nicotinamine metabolism	L-Aspartate - Iminoaspartate	NA	1.4.1.21	Does contain 1.4.3.16 for this reaction
		Nicotinate - 6-Hydroxy-nicotinate	1.17.2.1	NA
		6-Hydroxy-nicotinate - 2,5-Dihydroxy-pyridine	1.14.13.114	NA
		2,5-Dihydroxy-pyridine - N-formyl maleamate	1.13.11.9	NA
		N-formyl maleamate - Maleamate	3.5.1.106	NA
		Maleamate - Maleamate	3.5.1.107	NA
		Maleate - Fumarate	5.2.1.1	NA
	Polyketide sugar unit biosynthesis	dTDP-4-oxo-6-deoxyl-L-Man - dTDP-6-deoxy-L-talose	NA	1.1.1.339
	Novobiocin biosynthesis	Prephenate - 4-Hydroxy phenylpyruvate	1.3.1.12	NA
	Benzoate degradation	4-Oxalomesaconate - 4=Carboxy-2-hydroxy-cis,cis-muconate	5.3.2.8	NA
		4-Carboxy-2-hydroxy-cis,cis-muconate - 4-Carboxy-4-hydroxy-2-oxoadipate	4.2.1.83	NA
		4-Carboxy-4-hydroxy-2-oxodipate - oxaloacetat/pyruvate	4.1.3.17	NA
		4-Hydroxy-4-methyl-2-oxoglutarate - pyruvate	4.1.3.17	NA
		2-Oxopent-4-enoate - 4-Hydroxy-2-oxopentanoate	NA	4.2.1.80
	Aminobenzoate degradation	Benzonitrile - Benzoate	3.5.5.1	NA
		Vanillin - Vanillate	1.2.1.67	NA
		Gallate - 4-Oxalomesaconate	1.13.11.57	NA
	Chloroalkane and chloroalkene degradation	2-Chloro-ethanol - Chloro-acetaldehyde	1.1.2.8	NA
	Chlorocyclohexane and chlorobenzene degradation	Chloranil - 2,3,5,6-Tetrachloro-hydroquinone	NA	1.1.1.404
		2,4-Dichlorophenol - 3,5-Dichlorocatechol	NA	1.14.13.20
		4-Chlorophenol - 4-Chlorocatechol	NA	1.14.13.20
	Xylene degradation	cis-2-Hydroxypenta-2,4-dinoate - 4-Hydroxy-2-oxopentanoate	NA	4.2.1.80
	Styrene degradation	Phenylacetonitrile - Phenylacetaldehyde	3.5.5.1	NA
		(S)-Styrene oxide - Phenylacetaldehyde	NA	5.3.99.7
		Styrene - (S)-Styrene oxide	NA	1.14.14.11
		Acrylate - Acrylyl-CoA	NA	2.8.3.12
	Dioxin degradation	2-Oxopent-4-enoate - 4-Hydroxy-2-oxopentanoate	NA	4.2.1.80
