## Supplementary File 2 for "High titer methyl ketone production with tailored *Pseudomonas taiwanensis* VLB120"

### Sheet: Info
GAMO Parameters used for identifying suitable gene deletions to improve methyl ketones production
GAMO is a genetic algorithm for the optimization of metabolic engineering objectives (doi:10.3390/metabo8020033)
Used Hardware:
Windows 7 machine
16 GB of RAM
AMD FX-8350 Eight-Core (@ 4.00 GHz) processor

### Sheet: Parameters
Parameter	Value	Description
threads	7	Number of parallel workers
redFlag	1	target space reduction routine
compress	1	model compression active
numInt	5	Maximal number of interventions
optFocus	gene	Search for optimal gene deletion sets
popSize	20	population size
maxGen	20	Number of Gene-Flow-Events
genSize	60	Number of generations between two Gene-Flow-Events
slctRate	0.25	Selection rate for the best solutions
mutRate	0.05	Mutation rate
elite	1	Number of elite chromosomes (or solutions) which are not to be mutated
initPopType	0	randomly select interventions for the initial population
slctPressure	2	Selection Pressure for targets at population initilization
fitFun	0	Choose MiMBL for the generation of mutant phenotypes
fitParam	1	Choose yield as the fitness function
minGrowth	0.001	Assign minimal allowable growth rate
excl_rxns	diffusion, spontaneous, exchange	Exclude reactions from the MiMBL objective function containing these terms
